# The TUTase URT1 regulates the transcriptome of seeds and their primary dormancy

**DOI:** 10.1101/2024.12.19.629392

**Authors:** Jackson Peter, Jeanne Roignant, Sebastian Sacharowski, Elodie Ubrig, Benjamin Lefèvre, Szymon Swiezewski, Dominique Gagliardi, Hélène Zuber

## Abstract

RNA uridylation is a pervasive mechanism that regulates the degradation of eukaryotic mRNAs. In Arabidopsis, uridylation influences mRNA decay both by favoring 5’ to 3’ degradation and by preventing excessive deadenylation. Yet, the significance of mRNA uridylation during plant development remains largely unknown. Here, we adapted FLEP-seq2, a method based on nanopore sequencing, to generate a comprehensive inventory of mRNA uridylation events in different Arabidopsis tissues. We also evaluated the respective contribution of the two known Arabidopsis uridylyltransferases, URT1 and HESO1, in mRNA uridylation. Our transcriptome-wide analysis showed that, URT1 is the main enzyme responsible for mRNA uridylation, in all analyzed tissues, while HESO1 can marginally uridylate mRNAs. Importantly, our results revealed the singularity of mRNA uridylation pattern in seeds and the dual function of URT1-dependent uridylation in shaping the transcriptome during seed maturation. We propose that during the late stages of seed maturation, URT1-dependent uridylation facilitates the degradation of unnecessary mRNAs encoding translation-related proteins, while also promoting the accumulation of mRNAs associated with the maturation program, by hindering their deadenylation. In line with its important function in shaping the seed transcriptome, our study also identifies URT1 as a novel regulator of seed dormancy. Overall, our study reveals the biological relevance of mRNA uridylation during the late stages of seed maturation.
