## Supplementary Table S6 for "The TUTase URT1 regulates the transcriptome of seeds and their primary dormancy"

### Sheet: S6A
Supplementary Data Set S6: Source data related to germination assays and DOG1 expression
(A) Germination assays of after-ripened seeds
Length of the aging treatment	Genotype	Experiment*	Percent of germination (~ 100 seeds per plate)
			one day imbibition			two day imbibition			three day imbibition			four day imbibition
			Plate 1	Plate 2	Plate 3	Plate 1	Plate 2	Plate 3	Plate 1	Plate 2	Plate 3	Plate 1	Plate 2	Plate 3
0 day	WT	Rep1	0	0	0	94	94	76	100	99	98	100	100	98
		Rep2	0	0	0	70	73	71	94	96	92	96	98	96
		Rep3	0	0	0	61	56	58	97	100	100	99	100	100
	urt1-1	Rep1	0	0	0	92	87	78.2	98	99	99	99	99	100
		Rep2	0	0	0	64.5455	64	75	95.4545	83	96	98.1818	84	98
		Rep3	0	0	0	63	68	64	97	99	98	99	100	98
2 days	WT	Rep1	0	0	0	48	65	44.6	92	94	95	95	95	97
		Rep2	0	0	0	24	27	24	75	72	80	83	79	85
		Rep3	0	0	0	12.2222	17	16	93.3333	86	88	96.6667	98	97
	urt1-1	Rep1	0	0	0	37	62	29.8	70	96	79.8	78	99	83
		Rep2	0	0	0	25	21	25	76	66	64	78	79	74
		Rep3	0	0	0	21	30	21	92	87	90	95	96	94
4 days	WT	Rep1	0	0	0	18	10	23	81	79	75	84	80	86
		Rep2	0	0	0	1.9802	3	1	30.6931	23	20	46.5347	40	46
		Rep3	0	0	0	3.9604	5	#N/A	53.4653	57	53	78.2178	82	78
	urt1-1	Rep1	0	0	0	11	7	15	62	68	67	76	80	87
		Rep2	0	0	0	3	1	2	32	30	32	51	48	52
		Rep3	0	0	0	6	9	7	62	73	65	74	84	83
7 days	WT	Rep1	0	0	0	0	0	0	5	10	7	8	22	11
		Rep2	0	0	0	0	0	0	3	2	3	6	3	4
		Rep3	0	0	0	0	0	0	14	15	13	20	22	19
	urt1-1	Rep1	0	0	0	0	0	0	11	16.8	10	28	19.8	20
		Rep2	0	0	0	0	0	0	0	2	1	2	2	1
		Rep3	0	0	0	3	0	0	15	14	17	25	19	25
		* Seeds from each experiment were collected from independent batch of plants

### Sheet: S6B
Supplementary Data Set S6: Source data related to germination assays and DOG1 expression
(B) Germination assays of freshly harvested seeds
Figure 9
Genotype	Experiment*	Plant	Germination after 7 days
			Germinated	all seeds	Percent
WT	Experiment1	plant1	7	187	0.0374332		* Seeds from each experiment were collected from independent batch of plants
		plant2	20	192	0.104167
		plant3	5	153	0.0326797
		plant3	5	153	0.0326797
urt1-1		plant1	67	196	0.341837
		plant2	111	197	0.563452
		plant3	81	202	0.40099
		plant4	82	203	0.403941
WT	Experiment2	plant1	24	137	0.175182
		plant2	11	128	0.0859375
		plant3	9	157	0.0573248
		plant4	17	132	0.128788
		plant5	21	119	0.176471
urt1-1		plant1	99	163	0.607362
		plant2	121	151	0.801325
		plant3	135	187	0.721925
		plant4	20	132	0.151515
		plant5	140	174	0.804598
WT	Experiment3	plant1	0	131	0
		plant2	1	109	0.00917431
		plant3	4	111	0.036036
		plant4	1	129	0.00775194
		plant5	0	120	0
		plant6	0	117	0
urt1-1		plant1	19	106	0.179245
		plant2	1	98	0.0102041
		plant3	37	90	0.411111
		plant4	25	104	0.240385
		plant5	9	119	0.0756303
		plant6	39	92	0.423913
WT	Experiment4	plant1	4	116	0.0344828
		plant2	65	112	0.580357
		plant3	14	132	0.106061
		plant4	77	145	0.531034
		plant5	31	98	0.316327
		plant6	56	141	0.397163
urt1-1		plant1	75	125	0.6
		plant2	111	135	0.822222
		plant3	149	186	0.801075
		plant4	81	140	0.578571
		plant5	115	148	0.777027
		plant6	147	162	0.907407
Supplementary Figure S6
Genotype	Experiment*	Plant	Germination after 4days
			Germinated	all seeds	Percent
WT	Experiment 5	plant1	9	178	0.05
		plant2	3	127	0.02
		plant3	6	139	0.04
		plant4	7	169	0.04
		plant5	11	167	0.07
urt1-1		plant1	36	116	0.31
		plant2	20	151	0.13
		plant3	36	200	0.18
		plant4	38	171	0.22
		plant5	46	152	0.3
urt1-2		plant1	109	147	0.74
		plant2	156	208	0.75
		plant3	57	117	0.49
		plant4	84	155	0.54
		plant5	86	177	0.49
heso1-4		plant1	7	184	0.04
		plant2	3	142	0.02
		plant3	12	138	0.09
		plant4	13	128	0.1
		plant5	4	160	0.03
heso1-4 urt1-1		plant1	37	156	0.24
		plant2	3	254	0.01
		plant3	53	166	0.32
		plant4	28	153	0.18
		plant5	47	132	0.36
dog1-4		plant1	121	121	1
		plant2	107	112	0.96
		plant3	129	134	0.96
		plant4	120	122	0.98
		plant5	155	157	0.99
dog1-5		plant1	0	154	0
		plant2	0	132	0
		plant3	1	119	0.01
		plant4	0	130	0
		plant5	2	142	0.01

### Sheet: S6C
Supplementary Data Set S6: Source data related to germination assays and DOG1 expression
(C) DOG1 expression
AT5G45830
RNAseq (Figure 9D)
Sample	Rep	DEseq2 normalized value	Normalized vs WT
wt	rep1	1134.57	1	* Seeds from replicate were collected from independent batch of plants
urt1-1		578.426	0.509821
heso1-4		1310.93	1.15545
heso1-4urt1-1		1229.03	1.08326
wt	rep2	1129.4	1
urt1-1		953.345	0.844114
heso1-4		1262.92	1.11822
heso1-4urt1-1		768.528	0.680472
wt	rep3	2807.34	1
urt1-1		2045.53	0.728638
heso1-4		1861.94	0.66324
heso1-4urt1-1		1524.32	0.542975
RTqPCR (Figure 9E)
Source data
Genotype	Rep	Gene	olor	Position	Sample Name	Gene Name	Cq	Concentration	Call	Excluded	Sample Type	Standard
urt1-1	Plant1	UBC	255;132;197;238	A1	Sample 1	None	24.51	-	Positive	Unchecked	Unknown	-
			255;103;103;103	A2	Sample 2	None	24.74	-	Positive	Unchecked	Unknown	-
			255;242;138;21	A3	Sample 3	None	24.74	-	Positive	Unchecked	Unknown	-
		DOG1	255;250;215;15	A4	Sample 4	None	21.97	-	Positive	Unchecked	Unknown	-
			255;103;154;47	A5	Sample 5	None	21.95	-	Positive	Unchecked	Unknown	-
			255;180;73;149	A6	Sample 6	None	21.02	-	Positive	Unchecked	Unknown	-
	Plant2	UBC	255;66;41;24	B1	Sample 13	None	24.23	-	Positive	Unchecked	Unknown	-
			255;132;197;238	B2	Sample 14	None	24.07	-	Positive	Unchecked	Unknown	-
			255;103;103;103	B3	Sample 15	None	24.23	-	Positive	Unchecked	Unknown	-
		DOG1	255;242;138;21	B4	Sample 16	None	21.1	-	Positive	Unchecked	Unknown	-
			255;250;215;15	B5	Sample 17	None	21.08	-	Positive	Unchecked	Unknown	-
			255;103;154;47	B6	Sample 18	None	21.15	-	Positive	Unchecked	Unknown	-
	Plant3	UBC	255;234;79;79	C1	Sample 25	None	24.35	-	Positive	Unchecked	Unknown	-
			255;66;41;24	C2	Sample 26	None	24.1	-	Positive	Unchecked	Unknown	-
			255;132;197;238	C3	Sample 27	None	24.34	-	Positive	Unchecked	Unknown	-
		DOG1	255;103;103;103	C4	Sample 28	None	21.47	-	Positive	Unchecked	Unknown	-
			255;242;138;21	C5	Sample 29	None	21.4	-	Positive	Unchecked	Unknown	-
			255;250;215;15	C6	Sample 30	None	21.44	-	Positive	Unchecked	Unknown	-
	Plant4	UBC	255;47;73;113	D1	Sample 37	None	24.3	-	Positive	Unchecked	Unknown	-
			255;234;79;79	D2	Sample 38	None	24.27	-	Positive	Unchecked	Unknown	-
			255;66;41;24	D3	Sample 39	None	24.31	-	Positive	Unchecked	Unknown	-
		DOG1	255;132;197;238	D4	Sample 40	None	21.04	-	Positive	Unchecked	Unknown	-
			255;103;103;103	D5	Sample 41	None	21.03	-	Positive	Unchecked	Unknown	-
			255;242;138;21	D6	Sample 42	None	21.19	-	Positive	Unchecked	Unknown	-
WT	Plant1	UBC	255;34;176;146	E1	Sample 49	None	23.77	-	Positive	Unchecked	Unknown	-
			255;47;73;113	E2	Sample 50	None	23.92	-	Positive	Unchecked	Unknown	-
			255;234;79;79	E3	Sample 51	None	23.96	-	Positive	Unchecked	Unknown	-
		DOG1	255;66;41;24	E4	Sample 52	None	20.35	-	Positive	Unchecked	Unknown	-
			255;132;197;238	E5	Sample 53	None	20.39	-	Positive	Unchecked	Unknown	-
			255;103;103;103	E6	Sample 54	None	20.34	-	Positive	Unchecked	Unknown	-
	Plant2	UBC	255;205;18;55	F1	Sample 61	None	23.95	-	Positive	Unchecked	Unknown	-
			255;34;176;146	F2	Sample 62	None	24.02	-	Positive	Unchecked	Unknown	-
			255;47;73;113	F3	Sample 63	None	24.04	-	Positive	Unchecked	Unknown	-
		DOG1	255;234;79;79	F4	Sample 64	None	20.43	-	Positive	Unchecked	Unknown	-
			255;66;41;24	F5	Sample 65	None	20.43	-	Positive	Unchecked	Unknown	-
			255;132;197;238	F6	Sample 66	None	20.42	-	Positive	Unchecked	Unknown	-
	Plant3	UBC	255;95;103;174	G1	Sample 73	None	23.94	-	Positive	Unchecked	Unknown	-
			255;205;18;55	G2	Sample 74	None	23.9	-	Positive	Unchecked	Unknown	-
			255;34;176;146	G3	Sample 75	None	23.92	-	Positive	Unchecked	Unknown	-
		DOG1	255;47;73;113	G4	Sample 76	None	20.1	-	Positive	Unchecked	Unknown	-
			255;234;79;79	G5	Sample 77	None	20.18	-	Positive	Unchecked	Unknown	-
			255;66;41;24	G6	Sample 78	None	20.17	-	Positive	Unchecked	Unknown	-
	Plant4	UBC	255;180;73;149	H1	Sample 85	None	24.65	-	Positive	Unchecked	Unknown	-
			255;95;103;174	H2	Sample 86	None	25.66	-	Positive	Unchecked	Unknown	-
			255;205;18;55	H3	Sample 87	None	25.26	-	Positive	Unchecked	Unknown	-
		DOG1	255;34;176;146	H4	Sample 88	None	21.12	-	Positive	Unchecked	Unknown	-
			255;47;73;113	H5	Sample 89	None	21.09	-	Positive	Unchecked	Unknown	-
			255;234;79;79	H6	Sample 90	None	21.1	-	Positive	Unchecked	Unknown	-
Calculations
Genotype	Rep	DOG1	UBC	2-Ct_DOG1-Ct_UBC
WT	Plant1	20.36	23.8833	11.4982
	Plant2	20.4267	24.0033	11.9312
	Plant3	20.15	23.92	13.6422
	Plant4	21.1033	25.19	16.9906
urt1-1	Plant1	21.6467	24.6633	8.09296
	Plant2	21.11	24.1767	8.37835
	Plant3	21.4367	24.2633	7.09433
	Plant4	21.0867	24.2933	9.23215
