## Supplementary Table S7 for "The TUTase URT1 regulates the transcriptome of seeds and their primary dormancy"

### Sheet: S7A
Supplementary Data Set S7: List of oligonucleotides and synthetic DNA fragment used in this study.
(A) List of oligonucleotides used for FLEP-seq2
Name	Primer sequence (5'-3')	Description
Universal miRNA cloning linker (NEB)	/5’rApp/CTGTAGGCACCATCAAT/3’NH2/	5´ adenylated, 3´ blocked oligonucleotide ligated to RNA 3' end
FLEP_seq2_RT	/5’Phos/ACTTGCCTGTCGCTCTATCTTCATTGATGGTGCCTACAG/3’	Oligonucleotide used to initiate the reverse trascription
Barcoded primer of the PCR-cDNA Barcoding kit (ONT, SQK-PCB111)
BP01	CAAGAAAGTTGTCGGTGTCTTTGTGAC	Forward primer
	CAAGAAAGTTGTCGGTGTCTTTGTGTT	Reverse primer
BP02	CTCGATTCCGTTTGTAGTCGTCTGTAC	Forward primer
	CTCGATTCCGTTTGTAGTCGTCTGTTT	Reverse primer
BP03	CGAGTCTTGTGTCCCAGTTACCAGGAC	Forward primer
	CGAGTCTTGTGTCCCAGTTACCAGGTT	Reverse primer
BP04	CTTCGGATTCTATCGTGTTTCCCTAAC	Forward primer
	CTTCGGATTCTATCGTGTTTCCCTATT	Reverse primer
BP05	CCTTGTCCAGGGTTTGTGTAACCTTAC	Forward primer
	CCTTGTCCAGGGTTTGTGTAACCTTTT	Reverse primer
BP06	CTTCTCGCAAAGGCAGAAAGTAGTCAC	Forward primer
	CTTCTCGCAAAGGCAGAAAGTAGTCTT	Reverse primer
BP07	CGTGTTACCGTGGGAATGAATCCTTAC	Forward primer
	CGTGTTACCGTGGGAATGAATCCTTTT	Reverse primer
BP08	CTTCAGGGAACAAACCAAGTTACGTAC	Forward primer
	CTTCAGGGAACAAACCAAGTTACGTTT	Reverse primer
BP09	CAACTAGGCACAGCGAGTCTTGGTTAC	Forward primer
	CAACTAGGCACAGCGAGTCTTGGTTTT	Reverse primer
BP10	CAAGCGTTGAAACCTTTGTCCTCTCAC	Forward primer
	CAAGCGTTGAAACCTTTGTCCTCTCTT	Reverse primer
BP11	CGTTTCATCTATCGGAGGGAATGGAAC	Forward primer
	CGTTTCATCTATCGGAGGGAATGGATT	Reverse primer
BP12	CCAGGTAGAAAGAAGCAGAATCGGAAC	Forward primer
	CCAGGTAGAAAGAAGCAGAATCGGATT	Reverse primer
BP13	CAGAACGACTTCCATACTCGTGTGAAC	Forward primer
	CAGAACGACTTCCATACTCGTGTGATT	Reverse primer
BP14	CAACGAGTCTCTTGGGACCCATAGAAC	Forward primer
	CAACGAGTCTCTTGGGACCCATAGATT	Reverse primer
BP15	CAGGTCTACCTCGCTAACACCACTGAC	Forward primer
	CAGGTCTACCTCGCTAACACCACTGTT	Reverse primer
BP16	CCGTCAACTGACAGTGGTTCGTACTAC	Forward primer
	CCGTCAACTGACAGTGGTTCGTACTTT	Reverse primer
BP17	CACCCTCCAGGAAAGTACCTCTGATAC	Forward primer
	CACCCTCCAGGAAAGTACCTCTGATTT	Reverse primer
BP18	CCCAAACCCAACAACCTAGATAGGCAC	Forward primer
	CCCAAACCCAACAACCTAGATAGGCTT	Reverse primer
BP19	CGTTCCTCGTGCAGTGTCAAGAGATAC	Forward primer
	CGTTCCTCGTGCAGTGTCAAGAGATTT	Reverse primer
BP20	CTTGCGTCCTGTTACGAGAACTCATAC	Forward primer
	CTTGCGTCCTGTTACGAGAACTCATTT	Reverse primer
BP21	CGAGCCTCTCATTGTCCGTTCTCTAAC	Forward primer
	CGAGCCTCTCATTGTCCGTTCTCTATT	Reverse primer
BP22	CACCACTGCCATGTATCAAAGTACGAC	Forward primer
	CACCACTGCCATGTATCAAAGTACGTT	Reverse primer
BP23	CCTTACTACCCAGTGAACCTCCTCGAC	Forward primer
	CCTTACTACCCAGTGAACCTCCTCGTT	Reverse primer
BP24	CGCATAGTTCTGCATGATGGGTTAGAC	Forward primer
	CGCATAGTTCTGCATGATGGGTTAGTT	Reverse primer

### Sheet: S7B
Supplementary Data Set S7: List of oligonucleotides and synthetic DNA fragment used in this study.
(B) List of oligonucleotides used for genotyping
Mutant	Primer name	Primer sequence (5'-3')
urt1-1 SALK_087647C	wt_fwd	ACCTGTGGATGTCATTTCGAC
urt1-1 SALK_087647C	wt_rev	GTTTCCTCAATTTCCGCCTAG
urt1-1 SALK_087647C	m_fwd	CCGTCAATAATCCTTTTCCTCCG
heso1-4 GK-369H06	heso1-4_fwd	CTTTACTCGGACATTTACTACGAGC
heso1-4 GK-369H06	wt_rev	CACCGAACTCTTGGGCCTTC
GABI T-DNA insertion line	GABI_rev	ATAATAACGCTGCGGACATCTACATTTT
SALK T-DNA insertion line	SALK_rev	ATTTTGCCGATTTCGGAAC

### Sheet: S7C
Supplementary Data Set S7: List of oligonucleotides and synthetic DNA fragment used in this study.
(C) Synthetic DNA fragments containing 0 to 6 uridines
Name	Primer sequence (5'-3')	Description
DNA fragment 10A	TTTCTGTTGGTGCTGATATTGCTGGGATGCACGGTTACGATGCGCCCATCTACACCAACGTAACCTATCCCATTACGGTCAATCCGCCGTTTGTTCCCACGGAGAATCCGACGGGTTGTTACTCGCTCACATTTAATGTTGATGAAAGCTGGCTACAGGAAGGCCAGACGCGAATTATTTTTGATGGCGTTAACTCGGCGTTTCATCTGTGGTGCAACGGGCGCTGGGTCGGTTACGGCCAGGACAGTCGTTTGCCGTCTGAATTTGACCTGAGCGCATTTTTACGCGCCGGAGAAAACCGCCTCGCGGTGATGGTGCTGGGATCCTGACAAAAAAAAAACTGTAGGCACCATCAATGAAGATAGAGCGACAGGCAAGT	gBlocks Gene Fragments (IDT)
DNA fragment 10A1T	TTTCTGTTGGTGCTGATATTGCTGGGATGCACGGTTACGATGCGCCCATCTACACCAACGTAACCTATCCCATTACGGTCAATCCGCCGTTTGTTCCCACGGAGAATCCGACGGGTTGTTACTCGCTCACATTTAATGTTGATGAAAGCTGGCTACAGGAAGGCCAGACGCGAATTATTTTTGATGGCGTTAACTCGGCGTTTCATCTGTGGTGCAACGGGCGCTGGGTCGGTTACGGCCAGGACAGTCGTTTGCCGTCTGAATTTGACCTGAGCGCATTTTTACGCGCCGGAGAAAACCGCCTCGCGGTGATGGTGCTGGGATCCTGACAAAAAAAAAATCTGTAGGCACCATCAATGAAGATAGAGCGACAGGCAAGT	gBlocks Gene Fragments (IDT)
DNA fragment 10A2T	TTTCTGTTGGTGCTGATATTGCTGGGATGCACGGTTACGATGCGCCCATCTACACCAACGTAACCTATCCCATTACGGTCAATCCGCCGTTTGTTCCCACGGAGAATCCGACGGGTTGTTACTCGCTCACATTTAATGTTGATGAAAGCTGGCTACAGGAAGGCCAGACGCGAATTATTTTTGATGGCGTTAACTCGGCGTTTCATCTGTGGTGCAACGGGCGCTGGGTCGGTTACGGCCAGGACAGTCGTTTGCCGTCTGAATTTGACCTGAGCGCATTTTTACGCGCCGGAGAAAACCGCCTCGCGGTGATGGTGCTGGGATCCTGACAAAAAAAAAATTCTGTAGGCACCATCAATGAAGATAGAGCGACAGGCAAGT	gBlocks Gene Fragments (IDT)
DNA fragment 10A3T	TTTCTGTTGGTGCTGATATTGCTGGGATGCACGGTTACGATGCGCCCATCTACACCAACGTAACCTATCCCATTACGGTCAATCCGCCGTTTGTTCCCACGGAGAATCCGACGGGTTGTTACTCGCTCACATTTAATGTTGATGAAAGCTGGCTACAGGAAGGCCAGACGCGAATTATTTTTGATGGCGTTAACTCGGCGTTTCATCTGTGGTGCAACGGGCGCTGGGTCGGTTACGGCCAGGACAGTCGTTTGCCGTCTGAATTTGACCTGAGCGCATTTTTACGCGCCGGAGAAAACCGCCTCGCGGTGATGGTGCTGGGATCCTGACAAAAAAAAAATTTCTGTAGGCACCATCAATGAAGATAGAGCGACAGGCAAGT	gBlocks Gene Fragments (IDT)
DNA fragment 10A6T	TTTCTGTTGGTGCTGATATTGCTGGGATGCACGGTTACGATGCGCCCATCTACACCAACGTAACCTATCCCATTACGGTCAATCCGCCGTTTGTTCCCACGGAGAATCCGACGGGTTGTTACTCGCTCACATTTAATGTTGATGAAAGCTGGCTACAGGAAGGCCAGACGCGAATTATTTTTGATGGCGTTAACTCGGCGTTTCATCTGTGGTGCAACGGGCGCTGGGTCGGTTACGGCCAGGACAGTCGTTTGCCGTCTGAATTTGACCTGAGCGCATTTTTACGCGCCGGAGAAAACCGCCTCGCGGTGATGGTGCTGGGATCCTGACAAAAAAAAAATTTTTTCTGTAGGCACCATCAATGAAGATAGAGCGACAGGCAAGT	gBlocks Gene Fragments (IDT)

### Sheet: S7D
Supplementary Data Set S7: List of oligonucleotides and synthetic DNA fragments used in this study.
(D) List of oligonucleotides used for RT-qPCR
Gene	Primer name	Primer sequence (5'-3')
DOG1 (AT5G45830)	DOG1 Fwd	AGCTCAACGACGATCTCAC
DOG1 (AT5G45830)	DOG1 Rev	ACATCGGTGAGCAAGATCAG
UBC21 (AT5G25760)	UBC Fwd	CTGCGACTCAGGGAATCTTCTAA
UBC21 (AT5G25760)	UBC Rev	TTGTGCCATTGAATTGAACCC
